# Inflammation induces bitter taste oversensitization via epigenetic changes in *Tas2r* gene clusters

**DOI:** 10.1101/2023.02.08.527520

**Authors:** Cailu Lin, Masafumi Jyotaki, John Quinlan, Shan Feng, Minliang Zhou, Peihua Jiang, Ichiro Matsumoto, Liquan Huang, Yuzo Ninomiya, Robert F. Margolskee, Danielle R. Reed, Hong Wang

**Affiliations:** Monell Chemical Senses Center, 3500 Market St., Philadelphia, PA 19104, USA; Japan Tobacco Inc., Tobacco Science Research Center, 6-2 Umegaoka, Aoba-ku, Yokohama, Kanagawa 227-8512, Japan; University of Maryland School of Medicine and Fischell Department of Bioengineering, University of Maryland, College Park, Maryland, USA; College of Pharmaceutical Sciences and Chinese Medicine, Southwest University, Chongqing, China; Institute of Cellular and Developmental Biology, College of Life Sciences, Zhejiang University, Hangzhou, Zhejiang 310058, China; Division of Sensory Physiology, Research and Development Center for Five-Sense Device, Kyushu University, Fukuoka, Japan; Okayama University, Okayama, Japan; Oral Science Research Center, Tokyo Dental College, Tokyo, Japan

**Keywords:** bitter receptors, chromatin accessibility, epigenetic regulation, taste distortion, chemosensory dysfunction, inflammation, scATAC-seq

## Abstract

T2R bitter receptors, encoded by *Tas2r* genes, are not only critical for bitter taste signal transduction but also important for defense against bacteria and parasites. However, little is known about whether and how *Tas2r* gene expression are regulated. Here we show that, in an inflammation model mimicking bacterial infection, the expression of many *Tas2rs* are significantly up-regulated and mice displayed markedly increased neural and behavioral responses to bitter compounds. Using single-cell assays for transposase-accessible chromatin with sequencing (scATAC-seq), we found that the chromatin accessibility of *Tas2rs* was highly cell type specific and inflammation increased the accessibility of many *Tas2rs*. scATAC-seq also revealed substantial chromatin remodeling in immune response genes in taste tissue stem cells, suggesting potential long-term effects. Together, our results suggest an epigenetic mechanism connecting inflammation, *Tas2r* gene regulation, and altered bitter taste, which may explain heightened bitter taste that can occur with infections and cancer treatments.
