## Supplementary data 2 for "Inflammation induces bitter taste oversensitization via epigenetic changes in *Tas2r* gene clusters"

### Sheet: PBS_enriched motifs
Motifs	C1-Taste type I	C2-von Ebner duct	C3-Stem/Progenitor 1	C4-Nontaste intermediate 1	C5-Nontaste intermediate 2	C6-Nontaste cornifying	C7-Stem/Progenitor 2	C8-Stem/Progenitor 3	C9-Langerhans cells	C10-Taste type II	C11-Taste type III
Tcfap2a_1	0	19.9825	41.3819	37.4174	0	0.580857	48.0829	18.7983	6.30486	14.9243	15.5833
Tcfap2b_2	0	9.42886	17.5002	24.9318	0	0.926557	30.3679	5.33496	1.21206	2.35516	1.76506
Tcfap2c_3	0	35.142	36.7785	38.7784	0	0.575557	65.0935	25.763	21.7666	30.3809	25.1836
Tcfap2e_4	0	3.15766	10.8086	18.8615	0	2.14466	17.2364	3.24036	0	0	0
Tcfap2d_5	11.7667	89.0311	55.7856	42.9146	0	0.722157	114.297	64.5667	142.38	162.791	128.024
Arid3b_6	0	0	0	0	0	0	0	0	0	0	0
Arid3a_7	0	0	2.38906	0	0	0	0	0	0	0	0
Arid5b_8	0	0	0	0	0	0	0	0	0	0	0
Arid5a_9	0	0	0	0	0	0	0	0	0	0	0
Arid3c_10	0	0	1.58436	0	0	0	0	0	0	0	0
Arid2_11	0	1.97196	0	0.563657	0	0.203857	0.853757	0.949557	0	0.467857	2.38236
Setbp1_12	0	0	0	0	0	0	0	0.340657	0	0	0
Ahctf1_13	0	0	4.66366	0	0	0	0	0	0	0	0
Hmga2_14	0	0	0	0	0.396357	0	0	0	0	0	0
Phf21a_15	0	0	0	0	0	0	0	0	0	0	0
Zfp957_16	0	0	3.18196	0	0	0	0	0	0.979757	0	0
Tcfe3_17	11.1229	0.797957	0	6.55396	0	1.24126	0	5.64626	17.4288	13.3043	9.33796
Mnt_18	3.18356	0	0	3.56526	0	0	0	0	0.0306575	5.64246	2.07336
Npas1_19	0	2.36316	0	1.33196	0	2.12986	0	1.03026	0.746057	0	0
Tcfap4_20	1.54686	0	0	0	0	0	0	0	0	0.874357	5.10016
Twist2_21	0	0	0	0	0	0	0	0	0	0	0
Id3_22	127.599	0	0	0	0	0	0	0	0	59.243	95.3637
Ascl2_23	15.146	0	0	0	0	0	0	0	0	31.599	68.9929
Myod1_24	39.7742	2.09106	0	0	0	0	0	0	0	49.2082	102.114
Arnt_25	0.353457	0	0	2.06976	0	3.20356	0	0	6.15726	4.66186	0.940457
Arnt2_26	0	0	0	0	0	0	0	0	0	0	0
Mlx_27	11.0083	0.488057	0	4.00496	0	0.139757	0	1.93586	7.40976	10.0503	6.93796
Ahr_28	0	7.24546	1.37176	10.4213	0	6.51506	13.5089	3.82006	8.91076	8.25866	4.65626
Hey2_29	3.52966	0.929357	0	4.74636	0	0.816657	0	0	1.97256	8.13446	2.28336
Sim1_30	0	2.36316	0	1.33196	0	2.12986	0	1.03026	0.746057	0	0
Tcf3_31	102.324	0	0	0	0	0	0	0	0	46.8188	82.1629
Srebf1_32	1.55956	0	0	0	0	0.249857	0	0	2.07386	1.11996	0.235257
Id2_33	4.85666	0.310557	0	5.84456	0	0.297657	0	0	4.41056	9.14946	2.62286
Npas3_34	0	2.36316	0	1.33196	0	2.12986	0	1.03026	0.746057	0	0
Id4_35	127.599	0	0	0	0	0	0	0	0	59.243	95.3637
Ahrr_36	0	7.24546	1.37176	10.4213	0	6.51506	13.5089	3.82006	8.91076	8.25866	4.65626
Myc_37	1.64646	0	0	0	0	0	0	0	0	0	0
Srebf2_38	4.43386	3.51176	0	1.51706	0	4.56196	1.47436	0.338157	12.8102	4.10656	3.65606
Hes1_39	4.72806	14.5108	5.37746	14.3175	0	0.0571575	5.95346	5.80796	27.6116	38.7068	20.0421
Hes7_40	4.79896	17.6522	4.53836	12.9522	0	1.12956	9.62406	5.50916	30.4299	45.7871	23.1461
Tcfeb_41	9.86746	0.907657	0	4.31456	0	2.20686	0	3.56136	17.834	11.9544	8.96666
Bhlhe22_42	0	0	0	0	0	0	0	0	0	0	0
Msc_43	0	0	0	0	0	0	0	0	0	0	0.190657
Npas2_44	4.34076	1.14836	0	4.85596	0	1.01486	0	0	0.117657	7.86616	1.71796
Myog_45	20.1599	2.47426	0	0	0	0	0.306757	0	0	33.4741	78.9184
Usf1_46	12.3143	2.09296	0.339557	3.51196	0	0.683757	0	2.34366	13.8893	14.356	5.17896
Ptf1a_47	1.76276	0.201857	0	0	0	0	0	0	0	0	0.438557
Sohlh2_48	6.16326	5.57916	1.87676	4.21546	0	1.36396	3.96716	2.67486	8.12866	19.355	13.0343
Neurog2_49	0	0	0	0	0	0	0	0	0	0	0
Mycl1_50	11.147	5.34176	0	5.30096	0	1.89656	0	0.908757	10.1969	19.3335	6.99236
Hes2_51	0.0632575	0	0.0557575	3.60836	0	2.42426	0	0	0	0.0566575	0
Clock_52	3.14676	1.17236	0	2.67966	0	0.602157	0	0	0.299957	5.45556	0.330257
Tcfec_53	9.81926	0.499357	0	5.82356	0	1.96036	0	4.16126	14.5901	11.6139	7.87226
Figla_54	41.6432	0	0	0	0	0	0	0	0	8.69046	17.6685
Bhlhe40_55	4.93986	0.375357	0	4.92746	0	1.33776	0	0	6.08636	11.7552	3.30796
Bhlhe41_56	7.88356	5.41136	0.692557	10.113	0	0.969357	1.39566	1.54696	15.2133	17.9488	9.89456
Mesp2_57	123.937	0	0	0	0	0	0	0	0	28.7797	57.1635
Mesp1_58	123.937	0	0	0	0	0	0	0	0	28.7797	57.1635
Tcf12_59	95.2016	0	0	0	0	0	0	0	0	22.4576	55.3501
Heyl_60	3.52966	0.929357	0	4.74636	0	0.816657	0	0	1.97256	8.13446	2.28336
Scx_61	0.776957	0	0	0	0	0	0	0	0	0	0.278357
Mitf_62	10.8189	0.808557	0	5.52146	0	1.98656	0	4.31756	15.9129	13.5901	8.34426
Myf6_63	34.442	0	0	0	0	0	0	0	0	13.6676	25.6069
Atoh7_64	0	0	0	0	0	0	0	0	0	0	0
Mycn_65	11.147	5.34176	0	5.30096	0	1.89656	0	0.908757	10.1969	19.3335	6.99236
Hand1_66	0	0	0	0	0	0	0	0	0	0	0
Atoh8_67	59.9883	0.0681575	0	0	0	0	0	0	0	44.3791	48.6677
Hand2_68	0	0	0	0	0	0	0	0	0	0	0
Neurod2_69	0	0	0	0	0	0	0	0	0	0	0
Mlxip_70	2.93466	0	0	4.30386	0	0.879257	0	0	0	2.17376	0
Tcfl5_71	7.65936	7.41706	4.51836	9.41896	0	0	1.51566	7.85296	20.2802	27.1044	19.3185
Olig2_72	0	0	0	0	0	0	0	0	0	0	0
Hey1_73	3.52966	0.929357	0	4.74636	0	0.816657	0	0	1.97256	8.13446	2.28336
Id1_74	4.85666	0.310557	0	5.84456	0	0.297657	0	0	4.41056	9.14946	2.62286
Neurog3_75	0	0	0	0	0	0	0	0	0	0	0
Mycs_76	11.147	5.34176	0	5.30096	0	1.89656	0	0.908757	10.1969	19.3335	6.99236
Bhlhe23_77	0	0	0	0	0	0	0	0	0	0	0
Olig3_78	0	0	0	0	0	0	0	0	0	0	0
Tcf21_79	0.0201575	0	0	0	0	0	0	0	0	0	0.143857
Npas4_80	0	0	0	6.01326	0.340057	0.278157	0	0	0	0	0
Olig1_81	0	0	0	0	0	0	0	0	0	0	0
Ferd3l_82	8.25056	0	0	0	0	1.57786	0	0	0	5.29486	27.2802
Hes5_83	0	0.0705575	0.563557	4.44296	0	0.739857	0	0	0.436757	6.38376	1.45686
Nhlh2_84	12.233	0	0	0	0	0	0	0	0	15.0885	45.2951
Neurog1_85	0	0	0	0	0	0	0	0	0	0	0
Nhlh1_86	17.633	2.26416	0	0.819057	0	0.882457	2.43586	0	0	33.8384	48.6457
Bhlha15_87	0	0	0	0	0	0	0	0	0	1.35836	0
Tcf4_88	90.6025	0	0	0	0	0	0	0	0	34.8835	65.5286
Arntl_89	7.24326	0.573757	0	8.16346	0	1.05736	0	1.17106	8.90016	14.9596	6.75036
Ebf1_90	0	3.30116	0	5.69086	0	7.70996	4.15416	0	0	2.18356	0
Max_91	5.85306	3.29826	0	3.91836	0	1.53536	0	0	5.12496	12.2205	5.21456
Sim2_92	0	2.36316	0	1.33196	0	2.12986	0	1.03026	0.746057	0	0
Tcf15_93	0.776957	0	0	0	0	0	0	0	0	0	0.278357
Atoh1_94	0	0	0	0	0	0	0	0	0	0	0
Usf2_95	12.413	0.835957	0.364457	4.45186	0	0.330757	0	1.52126	11.2785	11.7373	5.90226
Mga_96	0	0	0	0.336757	13.1398	28.9225	0	0	0	0	0
Cebpd_97	0	0	2.01706	3.51336	14.354	12.2169	0	0	0	0	0
Fosb_98	0	0	43.8296	105.408	252.431	112.422	0	2.29686	0	0	0
Hlf_99	0	0	0.459757	0	3.15056	0	0	0.0471575	0	0	0
Atf6b_100	0.650157	6.51146	0	0	0	0.108157	0.329157	0.435157	6.73146	2.01006	6.95796
Nfe2l2_101	0	0	4.91766	48.0577	95.58	57.1697	0	0	0	0	0
Mafk_102	0	0	0	0	0	0	0	0	0	0	0
Xbp1_103	0	2.86826	0	0	0.309957	2.31186	0	0	2.60436	0	2.02226
Fos_104	0	0	101.501	176.694	468.455	171.917	0	10.4456	0	0	0
Tef_105	0	0	2.34786	0	3.59206	0	0	1.10216	0	0	0
Atf1_106	0	2.12366	0	1.95586	0.472757	0.102257	0	0.262757	7.14386	0	0
Fosl1_107	0	0	40.4808	42.5758	111.196	29.0643	0	2.96136	0	0	0
Bach1_108	0	0	79.4006	149.606	318.542	141.572	0	9.56516	0	0	0
Creb1_109	1.12616	12.234	0	3.07026	0	1.11366	0	2.55756	33.2075	13.6004	7.56976
Atf3_110	0	0	0	2.09226	1.17826	2.50636	0	0	5.43626	0	0
Atf6_111	0.650157	6.51146	0	0	0	0.108157	0.329157	0.435157	6.73146	2.01006	6.95796
Atf2_112	0	5.27326	0	1.28756	3.32716	1.82216	0	0	15.6065	0	0
Fosl2_113	0	0	0	0	3.69156	0.794557	0	0	2.75526	0	0
Jdp2_114	0	5.37406	0	6.56406	1.37096	7.67136	0	1.22956	19.2059	0	0
Cebpa_115	0	0	0.712657	0	7.71876	1.61006	0	0.306957	0	0	0
Creb3l3_116	0	13.6669	0	2.34336	3.47746	8.17546	0	2.16036	17.4615	0	0
Nfe2l1_117	0	0	0	0	4.48456	1.55826	0	0	0	0	0
Creb3l2_118	5.94296	1.03906	0	3.06126	0	1.09756	0	0	2.36646	9.30086	4.28466
Bach2_119	0	0	71.7233	145.936	309.586	149.841	0	8.29276	0	0	0
Nrl_120	0	0	0	0	1.26816	0.123557	0	0	0	0	0
Atf4_121	0	0	0.601857	0	2.04306	0	0	0.0543575	0	0	0
Crebzf_122	0	0	0	0	0	0	0	0	0	0	0
Mafg_123	0	0	0	0	2.39016	0.142657	0	0	0	0	0
Atf7_124	0	7.60246	0	3.69636	2.42936	7.32996	0	0.780657	15.7821	0	0.0223575
Cebpe_125	0	0	0.242857	0	2.14646	0	0.193657	0	0	0	0
Jun_126	0	0	21.4884	16.0104	49.699	10.1174	0	2.80936	0	0	0
Junb_127	0	0	46.4936	66.7113	205.97	63.4178	0	3.19916	0	0	0
X9430076C15Rik_128	0	6.36326	0	2.86226	6.43026	6.30966	0	1.51766	8.31166	0	0
Cebpg_129	0	0	0.150357	1.82056	20.5195	8.57026	0	0	0	0	0
Cebpb_130	0	0	2.01706	3.51336	14.354	12.2169	0	0	0	0	0
Nfil3_131	0	0	2.48456	0	5.74246	0	0	0	0	0	0
Nfe2_132	0	0	16.9782	65.9415	138.257	79.6354	0	0.174257	0	0	0
Dbp_133	0	0	2.11726	0	4.16246	0	0	0	0	0	0
Crem_134	0.0785575	6.48226	0	3.23416	0	0.637657	0	2.78866	23.9012	5.78136	2.78956
Jund_135	0	0	83.8102	102.56	261.518	84.2706	0	19.7517	0	0	0
Mafb_136	0	0	0	0.0436575	2.29676	4.71756	0	0	0	0	0
Nfil3_137	0.178357	0	0	0	0	0	0	0	0	0	0
Nfil3_138	0	0	0.857657	0	7.40846	0	0	0	0	0	0
Zeb1_139	46.0519	0	0	0	0	9.43076	0	0	0	18.7974	27.6257
Zscan4_140	2.38346	0	0	0	0	0	0	0	0	0	0.267757
Bcl6b_141	0	0	0.238357	0	0	0	0	0	0	0	0
Sp1_142	34.1252	98.5486	64.1959	40.0647	0	0.651157	123.34	82.5923	176.573	171.881	122.257
Klf4_143	33.6995	15.5976	13.5481	55.797	51.1862	113.352	0	49.6707	2.07366	1.16306	0.481257
Plag1_144	3.34586	30.4735	6.30736	15.3241	0	1.69106	42.3824	7.36286	47.3586	54.8187	20.059
Klf5_145	32.842	48.7499	34.1703	53.2899	6.54156	39.3874	25.852	62.5759	37.6765	31.3732	28.2436
Ctcf_146	139.11	21.4454	0	25.9953	0	65.1149	31.8796	0	139.956	513.283	108.968
Snai3_147	0	0	0	0	0	1.31676	0	0	0	0	2.04586
Glis2_148	0	4.88636	2.78116	0.754157	0	0	7.76906	0	14.5905	7.94146	3.90376
Ikzf1_149	0	0.494257	0	0	0	1.04206	0	0	0	0	0
Sp2_150	48.3728	126.775	58.2199	53.7579	0	5.51866	140.311	95.251	139.165	133.155	100.261
Zbtb4_151	1.49436	1.88896	0	1.63456	0	0	2.00426	0.764957	9.73276	4.92846	4.74126
Plagl1_152	1.73306	13.9732	3.46716	5.85606	0	0	31.0917	2.28946	10.9458	22.843	10.2987
Patz1_153	14.0084	29.4769	21.4899	13.4145	0	0	60.3195	12.68	34.9455	26.665	24.8844
Yy1_154	0	0	0	3.95116	0	3.17646	0	0.0471575	23.9069	9.99126	0.523657
Gli3_155	0	0	1.75006	7.97536	0	2.85646	2.46356	0.621657	0.0697575	0	0
Zkscan3_156	0	0.415457	0	3.45826	0	1.78726	1.57626	0	1.47206	0.900057	0
Hivep1_157	0	12.0728	0	1.75426	0	0	12.4345	0	4.32226	0	0
Zfp369_158	0	0	0	0	0.386457	0	0	0	0	0	0
Fezf2_159	0	0	0	0	0	0	0	0	0	0	0
Zfp187_160	0	0	0	0	0	0	0	0	0	0	0
Osr2_161	0	0	0	0	0	0	0	0	0	0	0
Bcl6_162	0	1.47016	0	0	0	0	2.77336	0	0	0	0
Zfp263_163	0	3.94606	0	8.12026	0	5.65216	7.46916	1.18046	3.09006	13.8208	6.62266
Zscan10_164	0	0	0.424857	0	0	0	5.88686	0	2.32576	0	0
Zfp523_165	0	0	0	6.62856	0	6.43386	0	3.18156	1.68056	1.45946	0
Ovol1_166	0	0	0	0	0	0	0	0	0	0	0
Sp4_167	34.584	96.8564	56.3805	39.9152	0	0.118757	112.001	69.8771	151.99	138.79	98.0796
Zfp711_168	0.977557	1.92656	0	1.45026	0	0.269257	3.64906	0	0.984557	0.628057	0
Zfp202_169	2.76196	4.23466	0	0.949757	0	0	17.3429	0	3.58796	7.81226	2.40676
Zfp282_170	0	0	0	0	0	0	0.530557	0	0	0	0
Klf7_171	44.3572	44.3968	26.4918	52.8557	15.8823	58.9402	10.0747	87.2411	37.4956	34.2919	29.6939
Gfi1b_172	0	0	0	0	0	0	0	0	0	0	0
Mecom_173	0	0	3.51816	0	0.481057	0	0	0	0	0	0
Zbtb7b_174	2.52146	14.8593	8.47766	11.4284	0	0	38.387	1.73576	22.3439	29.7942	14.2216
Mtf1_175	2.02406	6.98146	0	3.71796	0	0.602457	2.30386	5.10306	9.25286	12.3655	5.78936
Zbtb49_176	0.240157	2.58236	0	0.397957	0	3.56816	3.11826	0.781057	0.459357	0	1.62426
Fezf1_177	0	0	0	0	0	0	0	0	0	0	0
Zkscan1_178	0	0	0	0	0	0	0	0	0	0	0
Mzf1_179	0	1.40766	0	0	0	1.31666	1.10156	0	0	1.17846	0
Zfp300_180	0	0	0	0	0	0	0	0	0	0	0
Zic1_181	2.67756	16.7569	0.313357	7.55656	0	7.11966	14.4501	5.12546	10.003	30.3375	17.3773
Zbtb1_182	2.31256	15.9287	3.04206	2.28286	0	0	12.1413	5.40426	10.1192	26.4084	17.8981
Egr3_183	5.84946	29.3768	29.1257	16.5429	0	5.91386	30.885	19.5141	57.2838	47.5414	28.7446
Klf9_184	0.0583575	0.972757	0	0	0	0	1.77696	0.716857	2.78406	1.23586	1.13546
Glis1_185	0	5.54306	2.85266	8.51166	0	2.58956	5.60686	1.38096	5.74516	7.75786	9.12866
Prdm4_186	2.27786	0.0782575	0	0	0	0.687757	0	0	0.0396575	0	0
Zic4_187	20.5362	22.7217	4.10176	10.2856	0	2.69976	22.6758	6.07266	29.4347	76.2411	48.2456
Egr2_188	6.38466	35.2329	27.0915	15.6145	0	2.04516	33.5344	27.3733	54.7499	63.5251	42.205
Prdm1_189	0	0	0	0	0	0	0	0	0	0	0
Egr1_190	10.8862	53.5536	39.2919	23.1349	0	0.151957	75.7261	29.1284	101.902	105.934	59.2198
Sp6_191	43.8698	97.5214	41.8186	54.2297	0	12.8257	55.7273	91.6975	121.561	111.087	98.6386
Rreb1_192	11.755	1.88956	6.36506	0	0	0	0.198757	0	2.82526	0	0
Zfp281_193	8.79596	31.7687	7.27076	8.05246	0	0	50.6744	1.98266	40.3606	18.8984	16.8807
Klf8_194	32.5652	14.6492	16.0478	55.3418	50.8811	110.338	0	53.5266	2.16006	1.97896	0.424757
Zic5_195	3.49336	16.5874	7.36566	3.71026	0	0	25.6317	3.14216	23.5072	37.1232	23.9111
Zfp410_196	0	0	0	0	0	2.65266	0	0	0	0	0
Snai1_197	0	0	0	0	0	1.31676	0	0	0	0	2.04586
Hic1_198	0	2.28906	0.877557	3.98486	0	0	8.48986	0	0	0	0
Zfp784_199	0	0	0	2.16856	0	7.82676	0	0	0	0	0
Zfp3_200	3.34336	0.471457	0	1.71676	0	0	0	0.376357	1.72956	5.02436	4.16056
Dnajc21_201	0	2.21476	0	4.41416	0	4.84146	2.91416	2.25856	2.59386	3.84646	0.248457
Zfp354c_202	0	0	0	0	0	0.762357	0	0	0	0	0
Zfp691_203	0	0	0	0.0720575	0	0	0	0	0	0	0
Zfp740_204	9.12746	12.0079	5.09626	3.61356	0	0	28.9927	0.482357	19.7142	14.1335	4.88756
Scrt1_205	5.91466	0	0	0	0.498057	1.81406	0	0	0	0.618357	1.34986
Osr1_206	0	0	0	0	0.938257	0	0	0	0	0	0
Sp8_207	21.8024	25.0384	20.3151	33.8623	0.946257	10.6208	22.6594	25.8527	38.2671	46.4333	27.5119
Zfa_208	3.16166	53.0077	11.0849	41.3744	0	13.7249	63.1831	26.4236	57.3273	68.9622	35.2255
Zfp161_209	20.5598	44.0331	21.3345	24.4833	0	0	35.3548	37.2898	81.7116	96.3235	86.8844
Zbtb12_210	0	0	0	0	0.259957	2.54386	0	0	0	0	0
Hic2_211	1.40846	2.28276	0	1.24956	0	0	2.76876	0	0	5.96216	0.572457
Zfp524_212	0	4.64096	0.305157	2.36226	0	2.80386	4.67686	0.670657	7.18696	2.80366	1.51566
Zfy1_213	3.16166	53.0077	11.0849	41.3744	0	13.7249	63.1831	26.4236	57.3273	68.9622	35.2255
Klf1_214	12.834	0	1.88866	31.1011	87.2807	146.183	0	21.2162	0	0	0
Zscan4c_215	0.453657	0	0	0	0	0	0	0	0	0	0
Zkscan4_216	0	0.415457	0	3.45826	0	1.78726	1.57626	0	1.47206	0.900057	0
Zkscan5_217	0	0	0	0	1.84356	0	0	0	12.6177	0	0
Zfp105_218	22.4828	0	5.24886	0	1.21036	0	0	0	0	0	0
Zfp110_219	0	0	0	0	0.386457	0	0	0	0	0	0
Zfp637_220	0	0	0	0	0	0	0	0	0	0	0
Scrt2_221	4.83566	0	0	0	0	1.69546	0	0	0	2.23606	3.01876
Sp7_222	21.8024	25.0384	20.3151	33.8623	0.946257	10.6208	22.6594	25.8527	38.2671	46.4333	27.5119
Zfp128_223	0	2.17996	0	1.51066	0	0.220757	0.493057	2.57026	6.70876	5.82966	2.74376
Zfp143_224	0	0	0	2.30066	0.197657	4.76956	0.0700575	2.38326	5.95866	0.223157	0.246657
Zic2_225	4.32236	20.781	4.51286	11.3055	0	0.694557	36.6036	8.75286	19.3589	39.8838	22.9193
Zscan20_226	0	0	0.661557	0	0.496957	0	0	0	0	0	0
Zfp238_227	0	0	0	0	0	0	0	0	0	0	0
Zbtb6_228	0	0	0	1.75346	0	3.07306	4.16876	0	0.409957	5.98436	2.60556
Zic3_229	2.78076	16.8367	1.55616	7.66906	0	5.68526	19.3064	4.77426	8.97886	31.2299	16.386
Insm1_230	0	6.18696	6.35596	5.88216	0	0	25.3217	3.10136	12.817	9.03676	4.07726
Sp9_231	21.8024	25.0384	20.3151	33.8623	0.946257	10.6208	22.6594	25.8527	38.2671	46.4333	27.5119
Zscan4ps2_232	0.453657	0	0	0	0	0	0	0	0	0	0
Zscan4f_233	0.453657	0	0	0	0	0	0	0	0	0	0
Egr4_234	3.59016	13.9224	15.306	10.7112	0	4.15646	14.3771	6.68846	31.6346	27.4568	16.5017
Zbtb3_235	0	0	0	0	0	0.899157	0	0	0	0.251157	0
Klf12_236	39.4067	27.778	17.1845	47.5724	28.8118	80.6223	1.09436	66.5599	16.1751	14.9219	10.9015
Klf14_237	30.8873	45.2006	28.8873	35.5995	0.371557	13.7999	21.2376	45.3189	62.6732	65.4404	47.7665
Sp5_238	43.8698	97.5214	41.8186	54.2297	0	12.8257	55.7273	91.6975	121.561	111.087	98.6386
Zfp652_239	0	0	0	0	0	0	0	0	0	0	0
Zfx_240	0	0	0	0	0	2.73336	0	0	0	0	0
Myt1l_241	0	0	6.06176	0	0	0	0	0	0	0	0
Nfya_242	3.56716	4.07576	0.697457	1.43526	0	0	2.06256	17.7452	9.67526	9.27936	12.1269
Cenpb_243	0.443057	5.06786	1.43186	1.24446	0	0	5.52046	1.14626	5.06676	5.90666	2.13036
Cux2_244	0	0	0	0	0	0	0	0	0	0	0
Onecut3_245	2.44626	0	0	0	0	0	0	0	0	0	0
Lin54_246	0	0	0	0	0	0	0	0	0	32.5746	0
Cxxc1_247	2.16216	5.29226	0.882857	1.38656	0	0	1.61196	2.05336	9.77776	4.32516	2.20906
Mbd1_248	1.86006	14.0457	5.93546	2.99796	0	0	13.7412	10.2723	23.128	16.6625	15.3131
Kdm2b_249	0	0	0	0	0	0	0	0	0	0	0.315757
Dmrtc2_250	0	0	0	0	0	0	0	0	0	0	0
Dmrt1_251	0	0	0	0	0.801757	0	0	0	0	0	0
Dmrt3_252	0	0	0	0	0.634257	0	0	0	0	0	0
Dmrta1_253	0	0	0	0	0	0	0	0	0	0	0
Dmrt2_254	0	0	0	0	0	0	0	0	0	0	0
Tfdp2_255	5.04326	14.2771	8.22786	6.10376	0	0	15.1455	13.0804	22.1909	32.3357	18.3985
Tfdp1_256	5.04326	14.2771	8.22786	6.10376	0	0	15.1455	13.0804	22.1909	32.3357	18.3985
E2f4_257	14.889	65.1316	38.5822	36.5154	0	0	95.9755	57.693	101.237	126.17	96.7719
E2f3_258	4.93786	8.36956	3.37096	7.42516	0	0	10.717	10.9223	14.9295	16.3994	11.4336
E2f2_259	3.20496	6.84386	2.91866	4.86186	0	0	10.7597	11.3844	13.5951	13.652	9.76666
E2f7_260	0	0	1.95346	2.20786	0	0	3.02436	0	0	0	0
E2f1_261	17.7148	66.089	37.0027	41.1998	0	0	88.2977	52.6536	103.157	124.422	98.8478
E2f5_262	3.35096	12.5648	2.22466	5.95316	0	0	11.9225	14.2566	16.0031	15.4585	14.0818
E2f8_263	0.0799575	1.16936	0.913557	0.0560575	0	0	7.70506	0	1.41136	0	0
E2f6_264	4.31586	32.3461	14.3844	23.7531	0	0.00545749	68.5634	25.6893	31.4333	39.4607	25.0828
Sfpi1_265	0.100557	1.07886	0	0	0	0.386557	0	0	276.386	0	0
Elf3_266	18.5455	33.7307	0	0	7.20266	5.06786	0	0	74.3805	0	0
Etv3_267	4.90056	27.241	0	0.0554575	0	7.59306	5.18906	6.06086	76.584	8.28346	3.25276
Etv1_268	12.0075	41.1955	0	7.88776	0	10.3472	17.3678	15.925	114.573	53.0373	22.7384
Spic_269	0.0541575	3.23286	0	0	0	3.83016	0	0	165.589	0	0
Etv2_270	2.26066	9.51286	0	0	0	2.15556	0.359557	0	52.2715	0.299257	0
Spib_271	0	0	0	0	0	0	0	0	57.1661	0	0
Elk3_272	11.7385	43.9103	0	8.06896	0	9.10936	14.1523	14.5398	117.108	54.5507	21.3352
Gabpa_273	9.80326	39.1215	0	4.05226	0	12.9753	10.5837	13.7614	139.722	37.3466	13.7788
Elk1_274	14.5611	44.4671	0	7.74746	0	9.88066	14.4013	15.3534	118.643	61.4494	24.0416
Ehf_275	19.4558	39.9983	0	0	4.05636	10.1426	0	0	113.541	0	0
Etv5_276	12.8728	43.0174	0	7.77456	0	11.7064	16.5668	14.5828	115.643	51.7247	22.0161
Fli1_277	5.62096	25.3657	0	0.307657	0	9.05286	8.81016	5.49876	119.211	10.6616	2.76966
Etv4_278	12.6003	43.1179	0	8.16796	0	10.8114	16.8579	14.787	113.382	50.6438	23.5583
Spdef_279	8.62676	20.225	0	0.511657	0	1.28766	3.24066	5.85816	17.5263	8.19306	6.84146
Elk4_280	11.5323	37.9687	0	8.02106	0	11.3153	15.0704	16.5174	108.533	48.8794	23.0881
Elf5_281	23.8765	45.7888	0	0	8.12226	12.5692	0	0	88.4418	0	0
Etv6_282	15.2912	36.2835	0	0	0	9.29016	1.79446	4.16396	127.287	5.83686	0.771157
Elf4_283	20.9417	49.1692	0	0	0	16.7605	2.27046	6.62046	91.4905	10.6054	2.58706
Ets1_284	5.16106	23.2901	0	0	0	7.96206	6.14366	2.76126	101.209	7.41476	2.00246
Elf1_285	10.3266	40.783	0	0	1.09236	15.6137	0	0	157.341	0	0
Elf2_286	19.688	46.8293	0	0.165757	0	13.7804	4.32226	10.2149	113.234	21.1585	10.8336
Erg_287	6.01006	25.9422	0	0.320857	0	9.51636	9.16476	4.88086	119.621	11.8634	2.96286
Erf_288	5.51556	23.0327	0	0	0	6.10556	4.72976	3.53916	100.04	7.81296	1.73776
ENSMUSG00000044690_289	12.8728	43.0174	0	7.77456	0	11.7064	16.5668	14.5828	115.643	51.7247	22.0161
Gm5454_290	10.694	42.3276	0	9.06506	0	10.9775	17.9244	14.2863	105.565	48.4189	21.81
Fev_291	11.2243	30.5773	0	0.696957	0	10.2034	8.23506	8.39846	108.91	22.2397	8.88376
Gm4881_292	9.80326	39.1215	0	4.05226	0	12.9753	10.5837	13.7614	139.722	37.3466	13.7788
Gm4881_293	6.95336	25.3052	0	0	0	12.3783	3.03036	0	152.587	0	0
Gm4881_294	0.519457	8.11036	0	0.726957	0	0	4.06116	4.08806	12.2499	3.57346	1.75506
Gm4881_295	0	3.92286	0	4.64836	0	4.14226	3.93956	3.97866	12.7265	5.96006	0
Gm4881_296	7.05476	12.9833	0	0	3.42196	0.437757	0	0	23.7147	0	0
Gm4881_297	1.05846	14.0092	0	0	0	10.3829	4.98686	3.23926	120.433	7.24396	0
Foxj2_298	21.5605	0	0.325057	0	0	0	0	0	0	0	5.26856
Foxg1_299	34.1578	0	0.811957	0	0	0	0	0	0	0	18.8455
Foxp4_300	32.887	0	0.299257	0	0	0	0	0	0	0	12.3298
Foxp2_301	21.5605	0	0.325057	0	0	0	0	0	0	0	5.26856
Foxp1_302	54.4971	0	0	0	0	0	0	0	0	0	37.2951
Foxj3_303	35.4889	0	0.175657	0	0	0	0	0	0	0	14.886
Foxh1_304	0	0	0	0	0.999457	0	0	0	0	0	0
Foxj1_305	46.0671	0	15.327	0	0.836557	0	0	0	0	0	4.97416
Foxa1_306	115.2	0	0	0	0	0	0	0	0	0	76.0296
Foxa2_307	31.2304	0	0	0	0	0	0	0	0	0	19.4549
Foxf2_308	28.5824	0	0.220457	0	0	0	0	0	0	0	9.50316
Foxq1_309	1.89216	0	4.74596	0	1.19436	0	0	0	0	0	0
Foxk2_310	21.5605	0	0.325057	0	0	0	0	0	0	0	5.26856
Foxp3_311	32.887	0	0.299257	0	0	0	0	0	0	0	12.3298
Foxf1a_312	28.5824	0	0.220457	0	0	0	0	0	0	0	9.50316
Foxo4_313	30.333	0	0.184257	0	0	0	0	0	0	0	13.2085
Foxo1_314	15.4195	0	0.0127575	0	1.02536	0	0	0	0	0	7.36206
Foxe3_315	63.3265	0	0	0	0	0	0	0	0	0	36.9476
Foxc2_316	60.7515	0	3.89396	0	0	0	0	0	0	0	30.7768
Foxi1_317	20.2886	0	0.960957	0	0	0	0	0	0	0	0.782157
Foxi2_318	20.2886	0	0.960957	0	0	0	0	0	0	0	0.782157
Foxo3_319	21.5605	0	0.325057	0	0	0	0	0	0	0	5.26856
Foxc1_320	63.3215	0	3.29226	0	0	0	0	0	0	0	31.9112
Foxo6_321	22.6412	0	0.934557	0	0	0	0	0	0	0	6.89146
Foxd2_322	63.3265	0	0	0	0	0	0	0	0	0	36.9476
Foxi3_323	20.2886	0	0.960957	0	0	0	0	0	0	0	0.782157
Foxk1_324	21.5605	0	0.325057	0	0	0	0	0	0	0	5.26856
Foxb2_325	68.5007	0	0	0	0	0	0	0	0	0	46.1506
Foxb1_326	68.5007	0	0	0	0	0	0	0	0	0	46.1506
Foxd3_327	13.7411	0	15.4102	0	0.0546575	0	0	0	0	0	0
Foxe1_328	13.7411	0	15.4102	0	0.0546575	0	0	0	0	0	0
Foxs1_329	60.7515	0	3.89396	0	0	0	0	0	0	0	30.7768
Foxd1_330	43.972	0	13.6868	0	1.13956	0	0	0	0	0	25.9446
Gm5294_331	83.3888	0.899657	0	0	0	0	0	0	0	0	52.591
Gm5294_332	100.408	0	1.00916	0	0	0	0	0	0	0	56.2058
Gm5294_333	25.5439	0	2.35356	0	0	0	0	0	0	0	2.81546
Gm5294_334	43.972	0	13.6868	0	1.13956	0	0	0	0	0	25.9446
Gm5294_335	46.0671	0	15.327	0	0.836557	0	0	0	0	0	4.97416
Gm5294_336	43.8909	0	0	0	0	0	0	0	0	0	27.5737
Gm5294_337	30.8948	0	5.03086	0	0	0	0	0	0	0	6.12016
Gm5294_338	12.0065	0	0	0	0	0	0	0	0	0	11.7759
Gm5294_339	31.3853	0	0	0	0	0	0	0	0	0	27.7901
Gm5294_340	20.2886	0	0.960957	0	0	0	0	0	0	0	0.782157
Gm5294_341	13.7411	0	15.4102	0	0.0546575	0	0	0	0	0	0
Gm5294_342	1.30046	0	0	0	0	0	0	0	0	0	0
Gm5294_343	39.7102	0	0	0	0	0	0	0	0	0	24.894
Gm5294_344	8.83536	0	6.56636	0	0.115657	0	0	0	0	0	0
Gm5294_345	0	0	0	0	0	0	0	0	0	0	0
Gm5294_346	0	0	0	0	0	0	0	0	0	0	0
Gm5294_347	16.485	0	0	0	0	0	0	0	0	0	4.49686
Gm5294_348	18.8885	0	1.78066	0	0	0	0	0	0	0	4.69216
Gm5294_349	1.67326	0	0	0	0.889457	0	0	0	0	0	0
Gm5294_350	0	0	0	0	2.54496	0	0	0	0	0	0
Gm5294_351	1.95976	0	0	0	0.179757	0	0	0	0	0	0.224557
Gm5294_352	1.59406	0	8.60076	0	5.38906	0	0	0	0	0	0
Gm5294_353	4.29986	0	0.834457	0	0	0	0	11.665	4.09886	1.76006	6.98136
Foxl1_354	83.3888	0.899657	0	0	0	0	0	0	0	0	52.591
Foxl1_355	100.408	0	1.00916	0	0	0	0	0	0	0	56.2058
Foxl1_356	25.5439	0	2.35356	0	0	0	0	0	0	0	2.81546
Foxl1_357	46.0671	0	15.327	0	0.836557	0	0	0	0	0	4.97416
Foxl1_358	30.8948	0	5.03086	0	0	0	0	0	0	0	6.12016
Foxl1_359	43.972	0	13.6868	0	1.13956	0	0	0	0	0	25.9446
Foxl1_360	43.8909	0	0	0	0	0	0	0	0	0	27.5737
Foxl1_361	34.1418	0	2.82316	0	1.80636	0	0	0	0	0	13.3747
Foxl1_362	20.2886	0	0.960957	0	0	0	0	0	0	0	0.782157
Foxl1_363	31.3853	0	0	0	0	0	0	0	0	0	27.7901
Foxl1_364	12.0065	0	0	0	0	0	0	0	0	0	11.7759
Foxl1_365	2.97246	0	0	0	0	0	0	0.101957	0	0	3.61676
Foxl1_366	13.7411	0	15.4102	0	0.0546575	0	0	0	0	0	0
Foxl1_367	11.1307	0	3.85756	0	0	0	0	0	0	0	1.41346
Foxl1_368	6.79976	0	2.03296	0	0.380457	0	0	0	0	0	0
Foxl1_369	39.7102	0	0	0	0	0	0	0	0	0	24.894
Foxl1_370	8.83536	0	6.56636	0	0.115657	0	0	0	0	0	0
Foxl1_371	0	0	0	0	0	0	0	0	0	0	0
Foxl1_372	0	0	0	0	0	0	0	0	0	0	0
Foxl1_373	16.485	0	0	0	0	0	0	0	0	0	4.49686
Foxl1_374	0	0	0.422457	0	0	0	0	0	0	0	0
Foxl1_375	18.8885	0	1.78066	0	0	0	0	0	0	0	4.69216
Foxl1_376	0	0	0	0	2.54496	0	0	0	0	0	0
Foxl1_377	1.95976	0	0	0	0.179757	0	0	0	0	0	0.224557
Foxl1_378	1.59406	0	8.60076	0	5.38906	0	0	0	0	0	0
Foxl1_379	4.29986	0	0.834457	0	0	0	0	11.665	4.09886	1.76006	6.98136
Foxl1_380	7.25806	0	19.1723	0	1.17776	0	0	0	0	0	0
Foxl1_381	8.45416	0	16.6914	0	0.599157	0	0	0	0	0	0
Gata6_382	0	0	0	0	0	0	0	0	0	0	0
Gata2_383	0	0	0	0	0	0	0	0	0	0	0
Gata3_384	0	0	0	0	0	0	0	0	0	0	0
Gata5_385	0	0	0	0	0	0	0	0	0	0	0
Gata4_386	0	0	0	0	0	0	0	0	0	0	0
Gata1_387	0.301457	0	0	0	0	0	0	0	0	0	0
Gcm1_388	1.36476	0	1.44516	2.16686	0	1.31036	1.71446	0	0.401957	6.95206	2.20946
Tcfcp2_389	0	2.33286	0.614157	0.349757	0.658157	4.44816	0.389257	0.0435575	0	0	0
Grhl1_390	0	15.2722	0	0	84.6772	115.129	0	0	0	0	0
Tcfcp2l1_391	0	5.18096	5.92386	21.6508	5.05746	15.5054	31.9261	5.11526	0	0	0
Dux_392	0	0	0	0	0	0	0	0	0	0	0
Lhx2_393	0	0	0	0	0	0	0	0	0	0	0
Hoxb6_394	0.0158575	0	0	0	0	0.0888575	0	0	0	0	0
Hoxa10_395	0	0	0	0	0	0	0	0	0	0	0
Hoxa4_396	0	0	0	0	0	0	0	0	0	0	0
Sebox_397	0	0	0	0	0	0	0	0	0	0	0
Meox1_398	0	0	1.58386	0	0	0	0	0	0	0	0
Nkx21_399	0	0	0	0	0	0	0	0	0	0	0
Irx2_400	0	0	0	0	0.473957	0	0	0	0	0	0
Dlx3_401	0	0	1.86906	0	0	0	0	0	0	0	0
Mnx1_402	0	0	1.88426	0.890257	0.342257	0	0	0	0	0	0
Hoxc13_403	0	0	0.939857	0	0.433457	0	0	0	0	0	0
Hoxc11_404	0	0	0.111757	0	0	0	0	0	0	0	0
Hoxc8_405	0	0	0.502157	0	0.894557	0	0	0	0	0	0
Hoxc6_406	0	0	0.362157	0	0	0	0	0	0	0	0
Evx2_407	0	0	0	0.339957	1.55976	0	0	0	0	0	0
Hoxd13_408	0	0	0.517057	0	0.469957	0	0	0	0	0	0
Hoxd12_409	0	0	1.29576	0	0.749257	0	0	0	0	0	0
Evx1_410	0	0	0.620157	0.881157	2.96206	2.10286	0	0	0	0	0
Otx1_411	0	0	0	0	6.05016	9.82726	0	0	0	0	0
Rhox6_412	0	0	0	0	0	0	0	0	0	0	0
Vax1_413	0	0	0.620357	0.553857	0.00955749	0	0	0	0	0	0
Pknox1_414	0	2.96676	0	0	0.132257	6.90436	0	0	0	0	3.08746
Phox2a_415	0	0	1.00176	0	0	0	0	0	0	0	0
Pou6f1_416	0	0	0.0473575	0	0	0	0	0	0	0	0
Nanog_417	0	0	0	0	1.23186	0	0	0	0	0	0
Phox2b_418	0	0	0.115257	0.885757	0	0	0	0	0	0	0
Alx3_419	0	0	0	0	0	0	0	0	0	0	0
Hoxa2_420	0	0	0	0.825857	1.58776	0.432057	0	0	0	0	0
Nkx25_421	0	0	0	0	0	0	0	0	0	0	0
Lhx1_422	0	0	0	0	0	0	0	0	0	0	0
Hoxb1_423	0	0	0	0.123157	0	0.575757	0	0	0	0	0
Lhx9_424	0	0	0	0	0.433857	0	0	0	0	0	0
Meis1_425	0	2.32396	0	0	0	8.86976	0	0	0	0	4.64766
Hnf1b_426	0	0	0	0	0	0	0	0	0	0	0
Dlx4_427	0	0	2.56216	0	0	0	0	0	0	0	0
Hoxb9_428	0	0	1.89036	0	2.18826	0	0	0	0	0	0
Gsc_429	0	0	0	1.23536	3.47346	13.3403	0	0	0	0	0
Six6_430	0	0	0	0	0	0	0	0	0	0	0
Vsx2_431	0	0	0.359757	1.97866	0	0	0	0	0	0	0
Barx1_432	0	0	0	0	0.497457	0	0	0	0	0	0
Msx2_433	0	0	0	0	0.0639575	0	0	0.0838575	0	0	0
Pitx1_434	0	0	0	0.825057	5.19956	13.3522	0	0	0	0	0
Irx4_435	0	0	1.61736	0	1.47076	0	0	0	0	0	0
Otp_436	0	0	1.17766	0	0	0	0	0	0	0	0
Otx2_437	0	0	0	0	6.05016	9.82726	0	0	0	0	0
Hmbox1_438	0	0	0	0	0.569957	0	0	0	0	0	0
Nkx31_439	0	0	0	0	0	0	0	0	0	0	0
Hoxc10_440	0	0	0	0	0.841557	0	0	0	0	0	0
Hoxc5_441	0	0	0	0	0	0	0	0	0	0	0
Gsc2_442	0	0	0	2.34636	0.790957	6.72006	0	0	0	0	0
Dlx2_443	0	0	0.519457	0	0	0	0	0	0	0	0
Esx1_444	0	0	0.670957	0	0.139257	0	0	0	0	0	0
Six2_445	0	0	0	0	0	0	0	0	0	0	0
Pou4f3_446	0	0	0.368857	0	0	0	0	0	0	0	0
Rax_447	0	0	0	0	0	0	0	0	0	0	0
Cdx1_448	0	0	0	0	0	0	0	0	0	0	0
Hhex_449	0	0	0	0	0.752357	0	0	0	0	0	0
Tlx1_450	0	5.28656	2.04006	3.84316	0	0.511057	6.51956	0.00185749	0	0	0
Lbx1_451	0	0	0	0	0	0	0	0	0	0	0
Pitx3_452	0	0	0	0	2.94526	11.9533	0	0	0	0	0
Msx3_453	0	0	0	0	0.367557	0	0	0	0	0	0
Lhx4_454	0	0	0.826757	0	0.191157	0	0	0	0	0	0
Prrx1_455	0	0	1.78826	0	0.238757	0	0	0	0	0	0
Lmx1a_456	0	0	0	0	0	0	0	0	0	0	0
Barhl1_457	0	0	0	0	0.409157	0	0	0.189557	0	0	0
Lhx6_458	0	0	0	0	0	0	0	0	0	0	0
Lhx3_459	0	0	0	0	0	0	0	0	0	0	0
Hoxd8_460	0	0	0	0	0.372957	0	0	0	0	0	0
Meis2_461	0	1.66756	0	0	0	10.0229	0	0	0	0	5.98606
Nkx22_462	0	0	0	0	0	0	0	0	0	0	0
Shox2_463	0	0	0	0	0.198357	0	0	0	0	0	0
Pitx2_464	0	0	0	0.769357	7.13326	13.1724	0	0	0	0	0
Lhx8_465	0	0	0	0.777957	0	0.593657	0	0.109757	0.123257	0	0
Dmbx1_466	0	0	0	0.713257	4.36676	12.3769	0	0	0	0	0
Pax7_467	0	0	0	0	0	0	0	0.137657	0	0	0
Nkx11_468	0	0	0	0.745057	0.0612575	0	0	0	0	0	0
Uncx_469	0	0	0	0	0	0	0	0	0	0	0
Hnf1a_470	0	0	0.513457	0	0	0	0	0	0	0	0
Lhx5_471	0	0	0.330957	0	0	0	0	0	0	0	0
Pdx1_472	0	0	0	0	0	0	0	0	0	0	0
Cdx2_473	0	0	0	0	0	0	0	0	0	0	0
Cux1_474	2.23276	0	0	0	0	0	0	0	0	0	0
Pax4_475	0	0	0	0	0	0	0.172357	0	0.939557	0	0
Nobox_476	0	0	0	0	0.0976575	0	0	0.0247575	0	0	0
Dlx6_477	0	0	0	0	0	0	0	0	0	0	0
Dlx5_478	0	0	1.47256	1.42766	0.133457	0	0	0	0	0	0
Hoxa1_479	0	0	2.55966	0.699657	0.494357	0	0	0	0	0	0
Dbx1_480	0	0	0.582457	0	0	0	0	0	0	0	0
Cdx4_481	0	0	0	0	0	0	0	0	0	0	0
Isx_482	0	0	1.03726	0.748257	0.307057	0	0	0	0	0	0
Irx3_483	0	0	0	0	2.21416	0	0	0	0	0	0
Irx5_484	0	0	0	0	0	0	0	0	0	0	0
Irx6_485	0	0	0.774857	0	1.27536	0	0	0	0	0	0
Pbx4_486	0	0	0	0	0	0	0	0	0	0	0
Pou2f3_487	0	0	0	0	0.413857	0	0	0	0	0	0
Barx2_488	0	0	0	0	2.15616	0	0	0	0	0	0
Isl2_489	0	0	0	0	2.15866	0	0	0	0	0	0
Vsx1_490	0	0	0	0	0	0	0	0	0	0	0
Emx1_491	0	0	0.0373575	0.794457	0	0.543057	0	0	0	0	0
Barhl2_492	0	0	0	0	2.40976	0	0	0	0	0	0
Six4_493	0	0	0	0	0	0	0	0	0	0	0
Gbx2_494	0	0	0	0	2.47146	0	0	0	0	0	0
Hdx_495	0	0	0	0	0	0	0	0	0	0	0
Pbx2_496	0	0	0	0	0	0	0	0	0	0	0
Vax2_497	0	0	0.620357	0.553857	0.00955749	0	0	0	0	0	0
Lbx2_498	0	0	0	0	0	0	0	0	0	0	0
Nkx61_499	0	0	0.706457	0	0.0949575	0	0	0	0	0	0
Arx_500	0	0	0	0	0	0	0	0	0	0	0
Pknox2_501	0	0.769757	0	0	0	6.81566	0	0	0	0	3.72646
Gsx2_502	0	0	1.88566	1.85506	0	0	0	0	0	0	0
Hoxc9_503	0	0	0.0674575	0	0.763257	0	0	0	0	0	0
Meox2_504	0	0	1.69286	0.518557	1.31536	0	0	0	0	0	0
Alx1_505	0	0	0	0	0.258757	0	0	0	0	0	0
Hoxa13_506	0	0	0.273957	0	0.195057	0	0	0	0	0	0
Hoxa11_507	0	0	0.238057	0	1.22686	0	0	0	0	0	0
Hoxa9_508	0	0	0	0	0	0	0	0	0	0	0
Hoxa7_509	0	0	1.42056	0	0.454757	0	0	0	0	0	0
Hoxa5_510	0	0	0.259357	0	0.751957	0	0	0	0	0	0
Hoxb4_511	0	0	0	0	0	0	0	0	0	0	0
Hoxb5_512	0	0	0.297057	0	1.77086	0	0	0	0	0	0
Pbx3_513	4.39836	6.55226	6.88446	1.76846	0	0	5.53286	36.9938	17.9951	15.8683	20.3148
Hoxb7_514	0	0	0.227457	0	0.351857	0	0	0	0	0	0
Lmx1b_515	0	0	0	0	0	0	0	0	0	0	0
Six3_516	0	0	0	0	0	0	0	0	0	0	0
En2_517	0	0	0.600857	0.0740575	0	0	0	0	0	0	0
Hlx_518	0	0	0	0	0	0	0	0	0	0	0
Prrx2_519	0	0	0	0	0	0	0	0	0	0	0
Hmx3_520	0	0	0.508257	3.40456	0	2.36746	0.135657	1.32506	0	0	0
Alx4_521	0	0	0	0	0.198357	0	0	0	0	0	0
Tlx3_522	0	5.28656	2.04006	3.84316	0	0.511057	6.51956	0.00185749	0	0	0
Hesx1_523	0	0	0	0	0.198357	0	0	0	0	0	0
ENSMUSG00000040953_524	0	0	0	0	0.926957	8.62426	0	0	0	0	0
Meis3_525	0	2.32396	0	0	0	8.86976	0	0	0	0	4.64766
Crx_526	0	0	0	0.990057	2.34506	13.2743	0	0	0	0	0
Obox6_527	0	0	0	0	0.926957	8.62426	0	0	0	0	0
Dlx1_528	0	0	0.633057	0	0	0	0	0	0	0	0
Isl1_529	0	0	0	0	2.15866	0	0	0	0	0	0
Hoxd1_530	0	0	1.78826	0	0.238757	0	0	0	0	0	0
Hoxd4_531	0	0	0	0	1.31896	0	0	0	0	0	0
Hoxd11_532	0	0	0	0	0.343257	0	0	0	0	0	0
Hoxa6_533	0	0	0.567857	0	1.29186	0	0	0	0	0	0
Hoxd9_534	0	0	0	0	0	0	0	0	0	0	0
Emx2_535	0	0	0.265757	0.965657	0	0.205157	0	0	0	0	0
Nkx26_536	0	0	0	0	0	0	0	0	0	0	0
Nkx23_537	0	0	0	0	0	0	0	0	0	0	0
Gm4830_538	0	0	0	1.16666	5.04346	13.1021	0	0	0	0	0
Prop1_539	0	0	0	0	0	0	0	0	0	0	0
Pou3f3_540	0	0	0	0	0	0	0	0	0	6.74636	0
Dbx2_541	0	0	1.47256	1.42766	0.133457	0	0	0	0	0	0
Tgif1_542	0	0	0	0	0	1.79286	0	0	0	0	2.89946
Msx1_543	0	0	0	0	2.15866	0	0	0	0	0	0
Duxbl_544	0.643757	0	0	0	0	0	0	0.823957	0	0	0
Nkx12_545	0	0	0.557057	0.620157	0.243057	0	0	0	0	0	0
Hoxb3_546	0	0	0	0	1.12586	0	0	0	0	0	0
Hoxb13_547	0	0	1.00056	0	0.345557	0	0	0	0	0	0
Nkx32_548	0	0	0	0	0	0	0	0	0	0	0
Hmx2_549	0	0	0.182757	0	0.975857	0	0	0	0	0	0
Hoxc12_550	0	0	1.08366	0	1.32666	0	0	0	0	0	0
Hoxd10_551	0	0	0	0	0	0	0	0	0	0	0
Rhox11_552	0	0	0	0	0	0	0	0	0	0	0
Six1_553	0	0	0	0	0	0	0	0	0	0	0
Pbx1_554	1.19036	0	0	0	0	0	0	0	0	0	0
Pou3f2_555	0	0	0.529657	0	0.371857	0	0	0.368657	0	0	0
Gsx1_556	0	0	0	0	0.921757	0	0	0	0	0	0
Nkx24_557	0	0	0	0	0	0	0	0	0	0	0
Obox1_558	0	0	0	0.0383575	4.83796	9.79476	0	0	0	0	0
Bsx_559	0	0	0.421357	0	1.12386	0	0	0	0	0	0
Hoxb8_560	0	0	0.338757	0	0.646757	0	0	0	0	0	0
Pou3f4_561	0	0	0	0	0	0	0	0	0	0	0
Homez_562	1.51146	0	0	0	0	0	0	0	0	0	0
En1_563	0	0	0.826757	0	0.191157	0	0	0	0	0	0
Nkx29_564	0	0	0	0	0	0	0	0	0	0	0
Irx1_565	0	0	0	0	0.989557	0	0	0	0	0	0
Tgif2_566	0	0	0	0	0	3.88386	0	0	0	0	4.24336
Nkx63_567	0	0	0.218457	0	0.296357	0	0	0	0	0	0
Rhox8_568	0	0	0	0	1.07696	0	0	0	0	0	0
Obox3_569	0	0	0	0	5.64276	12.0695	0	0	0	0	0
Hmx1_570	0	0	0	0	1.63726	0	0	0	0	0	0
Gbx1_571	0	0	1.00176	0	0	0	0	0	0	0	0
Rhox9_572	0	0	0	0	0	0	0	0	0	0	0
Noto_573	0	0	0	0	0	0	0	0	0	0	0
Tlx2_574	0	0	0.901657	0	0	0	0	0	0	0	0
Gm10391_575	0.643757	0	0	0	0	0	0	0.823957	0	0	0
Gm10394_576	0.643757	0	0	0	0	0	0	0.823957	0	0	0
Cphx_577	0.118657	0	0	0	0	0	0	0.107157	0	0	0
Obox5_578	0	0	0	0	6.75186	9.21856	0	0	0	0	0
AC1890281_579	0	0	0	0	6.75186	9.21856	0	0	0	0	0
Gm5889_580	0	0	0	0	5.64276	12.0695	0	0	0	0	0
Hoxc4_581	0	0	0.00225749	0	0	0	0	0	0	0	0
Hoxb2_582	0	0	0	0	0.856857	0	0	0	0	0	0
Hoxd3_583	0	0	0.578257	0	0.910857	0	0	0	0	0	0
Hoxa3_584	0	0	0	0	0.421257	0	0	0	0	0	0
NP_585	0	0	0	0	0	0	0	0	0	0	0
NP_586	0	0	0.154357	0	0.156057	0	0	0	0	0	0
NP_587	0	0	0	0	0.945457	0	0	0	0	0	0
NP_588	0	0	0	0	0	0	0	0	0	0	0
NP_589	0	0	0	0	0	0	0	0	0	0	0
NP_590	0	0	0.508257	3.40456	0	2.36746	0.135657	1.32506	0	0	0
NP_591	0	0	1.89036	0	2.18826	0	0	0	0	0	0
NP_592	0	0	0.338757	0	0.646757	0	0	0	0	0	0
NP_593	0	0	0.757457	0	0	0	0	0	0	0	0
NP_594	0	0	0.0674575	0	0.763257	0	0	0	0	0	0
NP_595	0	0	0	0	0	0	0	0	0	0	0
NP_596	0	0	0	0	0	0	0	0	0	0	0
NP_597	0	0	0	0	0	0	0	0	0	0	0
NP_598	0	0	0.201457	0	0	0	0	0	0	0	0
NP_599	0	0	0	0	0	0	0	0	0	0	0
NP_600	0	0	0	0	0.326957	0	0	0	0	0	0
NP_601	0	0	4.46056	0	1.34556	0	0	0	0	0	0
NP_602	0	0	0.128157	0	0	0	0	0	0	0	0
NP_603	0	0	0	0	0	0	0	0	0	0	0
NP_604	0	0	0.890157	0	0.922657	0	0	0	0	0	0
NP_605	0	0	1.08366	0	1.32666	0	0	0	0	0	0
NP_606	0	0	0.706457	0	0.0949575	0	0	0	0	0	0
NP_607	0	0	1.20796	0	0	0	0	0	0	0	0
NP_608	0	0	0	0	6.75186	9.21856	0	0	0	0	0
Q8VHG7_609	0	0	0	0	6.75186	9.21856	0	0	0	0	0
Nkx11_610	0	0	0	0.745057	0.0612575	0	0	0	0	0	0
Dobox4_611	0.958257	0	0	0.117457	0	0	0	0	0	0	0
Pax2_612	0	2.90266	0	3.87586	0.507557	6.28826	0	1.93526	0	0	0.786057
Pax3_613	0	2.30096	0	1.69796	1.49176	3.80796	0	0.00545749	0	0	1.65156
Pax6_614	0	0	0	0	0	0	0	0	0	0	0
Pou1f1_615	0	0	0.226657	0	0	0	0	0	0	0	0
Pou2f2_616	0	0	0.0936575	0	0	0	0	0	0	0	0
Pou6f2_617	0	0	0.167557	0	0	0	0	0	0	0	0
Pou5f1_618	0	0	0	0	0	0	0	0	0	32.4822	0
Pou2f1_619	0	0	0	0	0	0	0	0	0	0	0
Pou3f1_620	0	0	0.107457	0	0	0	0	0	0	0	0
Pit1_621	0	0	0	0	0	0	0	0	0	0	0
Pit1_622	0	0	0	0	0	0	0	0	0	0	0
Pit1_623	0	0	0	0	0	0	0	0	0	302.316	0
Pit1_624	0	0	0	0	0	0	0	0	0	0	0
Hsf2_625	0	0	0.0406575	0	0	0	0.419257	0	0	0	0
Hsf1_626	0	0.693757	0	0.595757	0	2.04876	6.21896	0	0	0	0
Hsf4_627	0	0	0	0	0	2.59916	1.77506	0	0	0	0
Hsfy2_628	0	0	0	0	0	0	0	0	0	0	0
Irf9_629	0	0	0	0	0	0	0	0	0	0	0
Irf3_630	0	0	0.145257	0	0	0	1.08386	0	0	0	0
Irf1_631	0	0	9.96476	0	0	0	0	0	2.38316	0	0
Irf4_632	1.86316	9.07936	0	0	0	0	1.76836	0	5.24296	0	1.19466
Irf7_633	0.995457	0	7.62926	0	0	0	0	0	0	0	0
Irf6_634	3.59666	14.8192	0	0	0	0.00295749	2.33206	0	2.29406	0.741757	2.15236
Irf5_635	1.54476	9.08026	0	0	0	0	1.30306	0	2.30896	0	1.48566
Irf2_636	2.02516	0	0	0	0	0	0	0	10.8031	0	0
Naif1_637	0	0.724457	0	1.57836	1.04446	1.67656	0.383657	1.24366	1.37366	0	0
Mef2c_638	0	0	4.67036	0	0	0	0	0	0	0	0
Srf_639	0	0	0	0	0	0	0.115657	0	0	0	0
Mef2a_640	0	0	3.43956	0	0	0	0	0	0	0	0
Mbd2_641	19.6181	85.7537	38.6277	25.4197	0	0	75.723	45.311	145.306	164.551	107
Mecp2_642	0	0	0	0	0	0	0	0	0	0	0
Mybl2_643	1.89606	3.53006	1.81086	0	0	0	1.79876	0.439157	3.87036	1.97096	1.69606
Myb_644	1.62086	2.03346	0.0965575	0	0	0	0	0	3.03156	3.46976	2.58506
Cdc5l_645	0	0	2.30936	0	0	0	0	0	0	0	0
Smarcc2_646	0	2.02366	0	2.95796	0	4.20556	0.293057	4.34486	12.6353	2.26336	0
Mybl1_647	4.17526	2.86416	0.830357	0	0	0	2.39786	0	5.13336	2.42986	2.38186
Terf2_648	0	0	0	0.278657	0.0891575	0.453557	0	0	0.338657	0	0
Mypop_649	0.437457	8.35746	0.556357	4.55136	0	1.33186	3.08976	2.11696	8.73416	4.60816	4.20406
Prdm11_650	3.27246	4.90486	0	0.147057	0	0	3.36756	0.231057	5.23396	1.89556	1.91546
Gm239_651	0	0	0	0	0	0	0	0	0	0	0
Gm98_652	0	3.94876	0	2.13626	0	0.609057	1.88986	0	0.358157	4.47076	4.17756
Pparg_653	0	0	0	0	1.31926	6.94206	0	0	0	0	0
Rarg_654	3.24876	0	0	0	0.417657	1.72046	0	0	0.638457	0	0
Nr1h3_655	4.36066	0	0	0	0	0	0	0	0	0	0
Ppard_656	1.24476	0.111057	0	0	0	2.40606	0	0	0	0.262457	0
Nr2f6_657	7.57196	0	0	0	0	0	0	0	0.546757	0	0
Nr1i3_658	0	0	0	0.361157	0.290257	0.751657	0	0	0	0	0
Nr2c2_659	13.6624	27.8446	0	0.830657	0	16.4707	3.32466	6.78786	48.6528	23.6066	7.24366
Nr2c1_660	4.15246	0	0	0	0.147457	0.621157	0	0	0.597357	0	0
Rxrg_661	5.16446	4.51626	0	0	0	2.06536	0	0	10.4978	4.54296	0.150157
Rxra_662	2.97166	0.327757	0	0	0	2.54276	0	0	5.50526	0	0
Rarb_663	6.22336	0.546557	0	0	0	1.43766	0	0	1.94056	0	0
Hnf4g_664	7.09346	0.420057	0	0	0	0.106857	0	0	0	0	0
Hnf4a_665	0	0	0	0	0	0.0398575	0	0	0	0	0
Esr1_666	0.535357	0	0	0	1.07766	3.84776	0	0	0.508157	0	0
Nr2e1_667	0	0	0	0	0	0	0	0	0	0	0
Esr2_668	3.40346	3.58946	0	0	0	6.90676	0	0	0.113257	2.38406	0
Esrrb_669	2.54736	0.0629575	0	0	0.125757	1.39206	0	0	0.209557	0	0
Ppara_670	0	0	0	0	0	0.286257	0	0	0	0	0
Vdr_671	0.775057	0	0	0	0	4.53756	0	0	0	0	0
Nr1i2_672	0	0	0	0	2.63616	0	0	0	0	0	0
Nr3c1_673	0	0	0	0	0.707857	0	0	0	0	0	0
Esrra_674	3.54366	0	0	0	0	0.166357	0	0	0.00675749	0	0
Nr5a2_675	4.00436	0	0	0	0	0	0	0	0.794057	0	0
Esrrg_676	5.50576	0.135857	0	0	0	0.143857	0	0	0	0	0
Nr4a2_677	1.58956	0	0	0	0	0	0	0	0	0	0
Rorc_678	0	0	0	0	0	0	0	0	0	0	0
Nr4a3_679	5.65486	0.642057	0	0	0.0184575	0.0654575	0	0	0	0	0
Nr2f2_680	2.69736	1.67726	0	0	0	4.12246	0	0	2.07606	0	0
Nr3c2_681	0	0	0	0	0	0	0	0	0	0	0
Rora_682	0.416257	0	0	0	0.375557	2.29376	0	0	0	0	0
Nr2e3_683	0	0	0	0	0	0.351857	0	0	0	0	0
Rorb_684	4.02556	2.13316	0	0	0.821457	2.65986	0	0	2.22546	0.135657	0
Rara_685	5.56566	1.07266	0	0	0	2.69636	0	0	2.54386	0	0
Rxrb_686	4.81206	4.69076	0	0	0	2.65196	0	0	8.61296	6.92256	0
Ar_687	0	0	0	0	0	0	0	0	0	0	0
Nr1h2_688	4.36066	0	0	0	0	0	0	0	0	0	0
Nr6a1_689	0	0	0	0	0	2.42406	0	0	0	0	0
Nr2f1_690	5.20556	3.88886	0	0	0	3.94376	0	0	4.16916	0.439957	0
Trp73_691	0	0	229.928	227.364	35.4993	13.1934	15.2473	26.3845	0	0	0
Trp53_692	0	0	0	0	0.476057	0.416657	0	0	0	0	0
Pax9_693	3.80706	5.26556	0	0	0	0.160857	1.70596	0.752057	0	0	4.18306
Pax5_694	5.02456	14.6749	0	0.882257	0	0.835857	11.2376	0.111957	0	0	4.64556
Lcor_695	0	0	0.862157	0	0	0	0	0	0	0	0
Nfat5_696	0	0	0.975057	0	0	0	0	0	0	0	0
Rel_697	0	53.1736	0	0	0	0	18.357	0	3.34486	0	0
Rela_698	0	31.0747	0	0	0	0	9.48386	0	3.52086	0	0
Nfkb2_699	0.346657	25.207	0	0.205157	0	0	12.5688	0	13.6862	0	0
Nfatc2_700	0	0	2.66486	0	0	0	0	0	0	0	0
Nfkb1_701	0	34.4369	0	0.460757	0	0	10.6318	0	4.39376	0	0
Nfatc3_702	0	0	2.49396	0	0	0	0	0	0	0	0
Nfatc1_703	0	0	3.15836	0	0	0	0	0	0	0	0
Rfx5_704	0.446357	3.73666	0	0.832557	0	0.486657	0.628357	0	0	8.45766	0.979657
Rfx6_705	0.654057	4.36596	0	3.15226	0	0.251457	4.54016	0	0	4.32976	5.81776
Rfx4_706	0	1.06026	0	1.01856	0	0	1.70906	0	0	0.993357	0.984157
Rfx2_707	0	0.00205749	0	0	0	0	2.17616	0.239457	0	4.47536	4.92796
Rfx1_708	0.0148575	1.27166	0	0.886957	0	0	4.12856	0.00655749	0	8.02206	3.54976
Rfx7_709	0	2.18256	0	0	0	0	0.545857	0	0	4.57486	3.53836
Rfx3_710	0	0.687757	0	0.886457	0	0	0.0958575	0	0	2.42396	2.34576
Rfx8_711	0	0.00205749	0	0	0	0	2.17616	0.239457	0	4.47536	4.92796
Runx1_712	33.1232	42.0928	0	0	0	0	18.9348	0	0.718257	0	0
Runx2_713	24.482	15.6612	0	0	0	0	5.34306	0	0	0	0
Sp100_714	0.0648575	0	0	0	0	0	0	0	0	0	0
Gmeb1_715	0	0	0	1.96666	0	0.298757	0	0.459057	4.88786	0	0
Gmeb2_716	0	0.514857	0	0.953257	0.422757	0.0794575	0	0.951357	4.79456	0.247857	0
Sp140_717	0	0	0	0	0	0	0	0	0.914757	0	1.29056
Sp110_718	0	3.50706	0.403157	2.83906	0	7.17106	2.19316	0.449257	0	1.69856	0
AC1689771_719	0	3.50706	0.403157	2.83906	0	7.17106	2.19316	0.449257	0	1.69856	0
IRC900814_720	0	0	0	0	0	0	0	0	0.914757	0	1.29056
IRC900814_721	0	0	0	0	0	0	0	0	0.263457	0	0.101957
Nfix_722	0.839657	72.3335	12.9355	1.84196	0	0	37.3039	0	0	0	1.20776
Smad3_723	0	0	0	0	1.40116	0	0	0	0	0	0
Nfic_724	0	31.2299	33.5727	10.5858	0	0	106.702	0.679357	0	0	0
Sox9_725	25.0561	0	0	0	11.3354	0	0	0	0	0	8.32756
Tcf7_726	19.702	0	2.91036	0	0	0	0	0	0	0	0
Hbp1_727	0	0	0.0345575	0	6.65676	0	0	0	0	0	0
Cic_728	0	0	0	2.39946	3.47986	6.61136	0	0	0	0	0
Hmg20b_729	0	0	0.935357	0	0	0	0	0	0	0	0
Bbx_730	1.07056	0	0.0228575	0	0	0	0	0	0	0	0
Sox8_731	6.85886	0	3.39816	0	19.8875	0	0	0	0	0	0
Tcf7l2_732	36.6965	0	0	0	0	0	0	0	0	0	0
Sox17_733	0	0	0	0	0	0	0	0	0	0	0
Lef1_734	35.2845	0	0	0	0	0	0	0	0	0	0
Sox10_735	5.09936	0	2.80866	0	7.22136	0	0	0	0	0	0
Sox30_736	7.76256	0	1.10936	0	17.7297	0	0	0	0	0	0
Sox15_737	6.29936	0	4.73466	0	8.70546	0	0	0.00345749	0	0	0
Sox5_738	12.5038	0	0	0	8.57366	0	0	0.400457	0	0	0.0118575
Sox3_739	1.00106	0	3.75256	0	8.67496	0	0	0	0	0	0
Sox18_740	4.05786	0	6.15146	0	5.00306	0	0	0.302157	0	0	0
Sox12_741	16.553	0	1.08616	0	18.9418	0	0	0	0	0	2.56236
Sox6_742	3.59026	0	4.50086	0	5.69596	0	0	0	0	0	0
Sox14_743	10.4001	0	0	0	6.13306	0	0	0	0	0	0.532257
Tcf7l1_744	22.5605	0	0	0	0	0	0	0	0	0	0
Sox21_745	8.95916	0	3.44156	0	15.1446	0	0	0	0	0	0
Sox7_746	4.05786	0	6.15146	0	5.00306	0	0	0.302157	0	0	0
Sox11_747	8.25636	0	3.20896	0	10.8671	0	0	0	0	0	0
Sry_748	8.57586	0	1.91446	0	19.0236	0	0	0.664857	0	0	0
Sox13_749	4.97046	0	0.265257	0	9.33876	0	0	0	0	0	0
Sox2_750	17.2358	0	0.677557	0	6.58066	0	0	0	0	0	0
Sox4_751	26.6749	0	24.3967	0	27.0775	0	0	1.59706	0	0	0
ENSMUSG00000079994_752	0	0	0	0	3.64986	0	0	0	0	0	0
Stat6_753	0	0	0.568857	0	0.133757	0	0	0	0	0	0
Stat3_754	0	6.14036	0	0	0	1.38986	14.4599	0	0	0	0
Stat5a_755	0	0.229457	0	0	0	0	5.45966	0	0	0	0
Stat5b_756	0	0	0	0	0	0	3.17116	0	0	0	0
Stat1_757	0	4.73966	0	0	0	0	12.4966	0	1.29826	0	0
Stat2_758	0	0	5.30706	0	0.941157	0	0	0	2.18046	0	0
Stat4_759	0	0.638357	0	0	0	0	10.7538	0	0	0	0
Tbx2_760	0	0	0	0	7.65866	11.1357	0	0	0	0	0
Tbx4_761	0	0	0	0	3.69706	12.8891	0	0	0	0	0
Tbx21_762	0	0	0	0	0.475357	0	0	0	0	0	0
Tbx1_763	0	0	0	0	4.60486	3.57286	0	0	0	0	0
Tbx5_764	0	0	0	0	3.69706	12.8891	0	0	0	0	0
Tbx3_765	0	0	0	0	7.81256	12.0997	0	0	0	0	0
Tbx19_766	0	0	0	0	0.895657	0	0	0	0	0	0
Tbx20_767	0	0	0	0	6.07576	8.87116	0	0	0	0	0
Eomes_768	0	0	0	0	4.74566	10.3866	0	0	0	0	0
Tbr1_769	0	0	0	0	2.68336	2.60356	0	0	0	0	0
Tbx10_770	0	0	0	0	4.60486	3.57286	0	0	0	0	0
T_771	0	0	0	0	3.15086	8.32026	0	0	0	0	0
Tbp_772	0	0	0	0	0	0	0	0	0	0	0
Tbpl2_773	0	0	0	0	0	0	0	0	0	0	0
Prkrir_774	0	0	0	0	0	0	0	0	0	0	0
Spz1_775	0	0	0	0	0	0	0	0	0	3.35446	0
Hmga1_776	0	0	0	0	0.396357	0	0	0	0	0	0
Hmga1rs1_777	0	0	0	0	0.396357	0	0	0	0	0	0
Myf5_778	22.6905	5.57076	0	0	0	1.79706	0	0	0	35.7037	86.9559
Mlxipl_779	9.21586	0.440857	0	4.10416	0	0	0	1.81436	11.9494	7.84666	3.24606
Ascl1_780	15.146	0	0	0	0	0	0	0	0	31.599	68.9929
Tal2_781	0	0	0	0	0	0	0	0	0	0	0
Tal1_782	18.6408	1.17786	0	0.529157	0	0.687157	0.405257	0	0	33.1257	66.3896
Lyl1_783	18.6408	1.17786	0	0.529157	0	0.687157	0.405257	0	0	33.1257	66.3896
Neurod1_784	0	0	0	0	0	0	0	0	0	0	0
Twist1_785	0	0	0	0	0	0	0	0	0	0	0
Neurod6_786	0	0	0	0	0	0	0	0	0	0	0
Neurod4_787	0	0	0	0	0	0	0	0	0	0	0
Ddit3_788	0	0	0	0	0	0	0	0	0.208157	0	0
Batf3_789	0	0	12.7076	7.50826	59.9174	7.96276	0	2.21616	0	0	0
Batf_790	0	0	12.7076	7.50826	59.9174	7.96276	0	2.21616	0	0	0
Atf5_791	0	0	0	0	6.55636	14.0334	0	0	0	0	0
Mafa_792	0	0	0	0	1.26816	0.123557	0	0	0	0	0
Maf_793	0	0	0	0	1.26816	0.123557	0	0	0	0	0
Klf6_794	36.1305	16.0415	11.5212	49.3407	48.6189	104.82	0	53.4316	2.58226	3.49636	1.82316
Bcl11a_795	0	0	0	0	0	0	0	0	73.0827	0	0
Ikzf4_796	0	0.494257	0	0	0	1.04206	0	0	0	0	0
Hivep2_797	0	12.0728	0	1.75426	0	0	12.4345	0	4.32226	0	0
Klf11_798	30.8873	45.2006	28.8873	35.5995	0.371557	13.7999	21.2376	45.3189	62.6732	65.4404	47.7665
Snai2_799	104.697	0.693857	0	0	0	3.92576	0	0	0	98.2988	118.117
Zfp148_800	29.8247	76.1299	28.58	26.8838	0	0.903157	116.304	35.5141	103.58	100.376	64.4561
Gli1_801	0	0	0.530757	2.77286	0	0.788657	1.32496	0	1.41976	0	0
Sp3_802	45.249	103.398	46.9098	62.7371	0	13.9501	64.595	91.3074	132.124	129.895	109.992
Hivep3_803	0	12.0728	0	1.75426	0	0	12.4345	0	4.32226	0	0
Klf3_804	36.1305	16.0415	11.5212	49.3407	48.6189	104.82	0	53.4316	2.58226	3.49636	1.82316
Rest_805	2.89876	10.7998	0	1.68036	0	5.98546	3.16146	0	1.22546	12.7854	4.90026
Klf15_806	17.03	67.5151	25.3909	36.0082	0	2.08166	93.1998	25.589	75.9994	99.7445	57.2486
Maz_807	15.9255	64.1782	17.0549	33.1304	0	5.03966	106.518	19.4505	78.316	84.9145	45.2975
Zbtb7a_808	2.34886	15.2169	3.89566	4.99176	0	0.355057	22.7214	1.35066	17.5178	21.3412	19.7219
Ovol2_809	0.957357	0.937857	0	0	0	0	0.432157	0	2.99936	0.367457	3.52516
Klf10_810	11.6876	6.06216	5.42896	7.86976	0.927657	7.09786	1.13646	10.2421	8.21696	9.22486	5.52436
Zfp384_811	0	0.382957	0.809157	0	0	0	5.29546	0	0	0	0
Zbtb7c_812	2.34886	15.2169	3.89566	4.99176	0	0.355057	22.7214	1.35066	17.5178	21.3412	19.7219
Mbtps2_813	0.518257	0.916457	0	7.44236	0	5.04026	0.896757	0.694557	35.3589	22.6981	2.73756
Bcl11b_814	0	0	0	0	0	0	0	0	73.0827	0	0
Gli2_815	0	0	0.530757	2.77286	0	0.788657	1.32496	0	1.41976	0	0
Zfp219_816	11.4061	35.2814	26.0189	22.4521	0	0	59.652	17.5975	63.7246	57.206	28.371
Klf13_817	30.8873	45.2006	28.8873	35.5995	0.371557	13.7999	21.2376	45.3189	62.6732	65.4404	47.7665
Glis3_818	13.7118	35.2584	7.06836	9.52466	0	0	54.4119	3.40506	45.7704	67.1288	38.9497
Klf2_819	36.1305	16.0415	11.5212	49.3407	48.6189	104.82	0	53.4316	2.58226	3.49636	1.82316
Ctcfl_820	177.088	89.4751	0.303957	62.6645	0	55.6362	109.492	11.7224	241.729	689.226	222.84
Ybx2_821	0	0	0	0	0	0	0	0	0	0	0
Ybx1_822	0	0	0	0	0	0	0	0	0	0	0
Csda_823	0	0	0	0	0	0	0	0	0	0	0
Rbpj_824	0	2.09046	0	0	2.08016	2.04696	0	0	0	0	0
Rbpsuhrs3_825	0	2.09046	0	0	2.08016	2.04696	0	0	0	0	0
Onecut1_826	3.95776	0	0	0	0	0	0	0	0	0	0
Onecut2_827	3.95776	0	0	0	0	0	0	0	0	0	0
Ets2_828	9.80326	39.1215	0	4.05226	0	12.9753	10.5837	13.7614	139.722	37.3466	13.7788
Foxn3_829	35.7518	0	0	0	0	0	0	0	0	0	17.9031
Foxn2_830	35.4889	0	0.175657	0	0	0	0	0	0	0	14.886
Foxa3_831	83.3888	0.899657	0	0	0	0	0	0	0	0	52.591
Foxl2_832	35.4889	0	0.175657	0	0	0	0	0	0	0	14.886
Foxd4_833	46.2147	0	1.02776	0	0	0	0	0	0	0	23.8222
ENSMUSG00000090020_834	35.4889	0	0.175657	0	0	0	0	0	0	0	14.886
Gcm2_835	0.313057	0	0	0.288657	0	1.55356	1.23396	0	1.98546	6.13786	0.222057
Ubp1_836	0	5.18096	5.92386	21.6508	5.05746	15.5054	31.9261	5.11526	0	0	0
Six5_837	0	0	0	0	0	0	0	0	0	0	0
Nkx62_838	0	0	0.582457	0	0	0	0	0	0	0	0
Prrxl1_839	0	0	0	0	0	0	0	0	0	0	0
Pou4f2_840	0	0	0	0	0	0	0	0	0	0	0
Pou4f1_841	0	0	0	0	0	0	0	0	0	0	0
Mef2d_842	0	0	0.695957	0	0	0	0	0	0	0	0
Smarcc1_843	0	0	89.5595	203.128	487.92	256.61	0	10.9732	0	0	0
Nr1d1_844	0	0	0	0	0.0308575	1.15706	0	0	0	0	0
Nr1d2_845	0	0	0	0	0.0308575	1.15706	0	0	0	0	0
Thrb_846	0	0.733357	0	0	0	1.73706	0	0	0	0	0
Nr4a1_847	13.1643	1.78936	0	0	0	0	0	0	0	0.0155575	1.04276
Nr5a1_848	4.00436	0	0	0	0	0	0	0	0.794057	0	0
Pgr_849	0	0	0	0	0	0	0	0	0	0	0
Nr1h4_850	1.59946	0	0	0	0	0.0647575	0	0	0	0	0
Nr1h5_851	1.59946	0	0	0	0	0.0647575	0	0	0	0	0
Thra_852	0	0.733357	0	0	0	1.73706	0	0	0	0	0
Trp63_853	0	0	260.013	307.169	32.3746	20.4807	37.2076	25.6364	0	0	0
Pax8_854	5.06656	13.0361	0	1.69196	1.08726	0.599357	9.95046	1.04266	0	0	4.78526
Pax1_855	5.06656	13.0361	0	1.69196	1.08726	0.599357	9.95046	1.04266	0	0	4.78526
Relb_856	0	19.8647	0	0	0	0	11.9315	0	4.63786	0	0
Nfatc4_857	0	0	2.49396	0	0	0	0	0	0	0	0
Runx3_858	33.1232	42.0928	0	0	0	0	18.9348	0	0.718257	0	0
Nfib_859	0	15.907	12.9046	5.54176	0	0	47.9875	0.642657	0	0	0
Smad4_860	1.61746	13.6761	7.26286	6.83546	0	0.466157	12.6547	18.5786	26.9007	18.6956	21.6316
Smad2_861	0	0	0	0	1.40116	0	0	0	0	0	0
Nfia_862	0	15.907	12.9046	5.54176	0	0	47.9875	0.642657	0	0	0
Smad1_863	19.8083	99.4132	46.3071	32.5667	0	1.44386	100.28	81.9445	188.701	226.362	150.567
Tbx15_864	0	0	0	0	0.449957	0	0	0	0	0	0
Tbx22_865	0	0	0	0	0.449957	0	0	0	0	0	0
Tbx18_866	0	0	0	0	0.449957	0	0	0	0	0	0
Tead3_867	0	0	3.62356	0	1.43406	0	0	0	0	0	0
Tead4_868	0	2.07796	8.59966	2.91926	5.90196	0.616357	6.90596	0	0	0	0
Hif3a_869	0.917357	0	0	1.48386	0	0.207757	0	0	0	0	0
Creb3_870	0	13.6669	0	2.34336	3.47746	8.17546	0	2.16036	17.4615	0	0
Nfe2l3_871	0	0	0	0	4.48456	1.55826	0	0	0	0	0
Wt1_872	37.1347	92.4827	45.9852	48.1873	0	0.827457	119.452	70.9076	136.821	163.431	118.893
E4f1_873	2.48276	13.3101	0	2.60576	0	1.36846	5.76516	3.36686	40.3274	20.8972	8.47896
Klf16_874	30.8873	45.2006	28.8873	35.5995	0.371557	13.7999	21.2376	45.3189	62.6732	65.4404	47.7665
Zfp42_875	0.518257	0.916457	0	7.44236	0	5.04026	0.896757	0.694557	35.3589	22.6981	2.73756
Zfp263_876	6.24336	49.6119	6.99756	28.2739	0	10.559	65.7721	15.731	70.7185	66.2774	33.4813
Zfp263_877	0	3.94606	0	8.12026	0	5.65216	7.46916	1.18046	3.09006	13.8208	6.62266
Zfp263_878	1.34846	7.56256	2.15676	7.50416	0	1.33516	29.2939	0.922857	39.7814	11.8869	0.832457
Dmrta2_879	0	0	0	0	0.347457	0	0	0	0	0	0
Foxm1_880	15.2275	0	4.24406	0	2.78076	0	0	0	0	0	1.80456
Mixl1_881	0	0	0.152757	0	0.444357	0	0	0	0	0	0
Mef2b_882	0	0	0.695957	0	0	0	0	0	0	0	0
Smad5_883	19.8083	99.4132	46.3071	32.5667	0	1.44386	100.28	81.9445	188.701	226.362	150.567
Smad9_884	0	0	0	0	1.40116	0	0	0	0	0	0
